# A fibroblast-CD8+ T cell circuit drives a Type 1 shift in allergic inflammatory memory

**DOI:** 10.64898/2026.11.02.763646

**Authors:** Andrew C Kwong, Isabelle Oliver, Lixin Yang, Peter Lotfy, Jose Ordovas-Montanes

## Abstract

Inflammatory memory in barrier tissues often manifests as exaggerated recall responses to previously encountered stimuli ^1,2^. While recall is generally thought to reinforce the Type of inflammation (e.g., Type 1 (T1), Type 2 (T2), or Type 17 (T17)) induced in the primary encounter, whether and how memory responses engage programs beyond the initiating Type is unclear. Here, we adapted well-characterized murine models of T2 atopic dermatitis (AD)-like ^3^ and T17 psoriasis-like ^4^ inflammation into repeated challenge paradigms to compare how inflammatory memory is stored and recalled through longitudinal single-cell RNA-sequencing. In T17 inflammation, a network of IL-17-producing γδT cells, IL-17-responsive keratinocytes and myeloid cells established in primary challenge re-emerged in recall with increased abundance and accelerated kinetics. By contrast, allergic T2 memory drove a particularly exacerbated and durable recall response in which hallmark features of T1 immunity, including interferon (IFN) signaling and cytotoxic lymphocyte recruitment, were unexpectedly layered onto amplified T2 responses. This T2-to-T1 shift was initiated by CD8+ tissue-resident memory T (Trm) cells that expanded with repeated challenge, produced IFNγ, TNF-α and IL-13, and closely resembled treatment-refractory Trm cells in AD. Tissue rewiring was supported by Trm-derived T1 cytokines and the IL-4-rich T2 milieu whose synergy on fibroblasts amplified allergic recall via IL-15 and *CCL19*. By tuning fibroblast IFN responsiveness in vivo, we mechanistically dissect how this fibroblast-CD8+ T cell circuit supports cytotoxic CD8+ T cell responses. In human AD, both arms of allergic recall amplification by this two-cell circuit featuring T1 and T2 effector responses were conserved. Our findings reveal how a stromal-immune circuit drives a clinically relevant T1 immune axis to support allergic inflammatory memory.
