## Supplemental Table 3 for "A fibroblast-CD8+ T cell circuit drives a Type 1 shift in allergic inflammatory memory"

### Sheet: General Immune Panels
Myeloid Panel
Reagent	Clone	Vendor	Catalog #
Ly6C-Spark UV387	HK1.4	Biolegend	128060
CD11c-BUV563	N418	BD	749040
SiglecF-BV421	S17007L	Biolegend	155509
CD11b-BV786	M1/70	BD	569504
Ly6G-FITC	1A8	Biolegend	127606
cKit-RB744	2B8	BD	570556
F4/80-PE/Cy7	BM8	Biolegend	123114
CD45-APC	30-F11	Biolegend	103112
Lymphoid Panel with CD3
Reagent	Clone	Vendor	Catalog #
CD45-Spark PLUS UV395	30-F11	Biolegend	103192
CD3e-BV421	145-2C11	Biolegend	100341
CD4-Spark Violet 538	GK1.5	Biolegend	100486
CD8b-FITC	H35-17.2	Thermo	11-0083-85
CD103-PE/Cy7	2E7	Biolegend	121425
NK1.1-APC	PK136	Biolegend	108709
GATA3-BB700	L50-823	BD	566643
FOXP3-PE	MF-14	Biolegend	126404
Lymphoid Panel with TCRb
Reagent	Clone	Vendor	Catalog #
CD45-Spark PLUS UV395	30-F11	Biolegend	103192
TCRb-BUV615	H57-597	BD	751212
CD103-BUV805	M290	BD	741948
CD4-BV421	GK1.5	Biolegend	100438
NK1.1-BV711	PK136	Biolegend	108745
CD11b-FITC	M1/42	Biolegend	101206
CD8b-PE/Cy7	H35-17.2	Thermo	25-0083-82
FOXP3-AF647	MF-14	Biolegend	126408
GATA3-PE	16E10A23	Biolegend	653803

### Sheet: Trm-Related Panels
Trm Panel - Surface
Reagent	Clone	Vendor	Catalog #
CD45-Spark PLUS UV395	30-F11	Biolegend	103192
TCRb-BUV615	H57-597	BD	751212
CD103-BUV805	M290	BD	741948
CXCR4-BV421	L276F12	Biolegend	146511
NK1.1-BV711	PK136	Biolegend	108745
CD69-FITC	H1.2F3	Biolegend	104506
CD11b-PE	M1/70	Biolegend	101207
CD8b-PE/Cy7	H35-17.2	Thermo	25-0083-82
CD4-APC	GK1.5	Biolegend	100412
Intracellular Trm Panel - Core
Reagent	Clone	Vendor	Catalog #
CD45-Spark PLUS UV 395	30-F11	Biolegend	103192
CD62L-BUV615	MEL-14	Thermo	366-0621-82
CD103-BUV805	M290	BD	741948
CD8b-PE/Cy7	H35-17.2	Thermo	25-0083-82
CD4-APC	GK1.5	Biolegend	100412
GZMB-BV421	QA18A28	Biolegend	396414
TNFa-BV711	MP6-XT22	Biolegend	506349
IFNg-FITC	XMG1.2	Biolegend	505806
IL-13-PE	W17010B	Biolegend	159403
Intracellular Trm Panel - IL-15 Neutralization
Reagent	Clone	Vendor	Catalog #
CD45-Spark PLUS UV395	30-F11	Biolegend	103192
CD62L-BUV615	MEL-14	Thermo	366-0621-82
CD103-BUV805	M290	BD	741948
CD8b-PE/Cy7	H35-17.2	Thermo	25-0083-82
NK1.1-APC	PK136	Biolegend	108709
GZMB-BV421	QA18A28	Biolegend	396414
Ki67-BV711	11F6	Biolegend	151227
IFNg-FITC	XMG1.2	Biolegend	505806
IL-13-PE	W17010B	Biolegend	159403

### Sheet: Cytokine or Chemokine
GZMB Sources Panel
Reagent	Clone	Vendor	Catalog #
CD45-Spark PLUS UV395	30-F11	Biolegend	103192
SiglecF-BUV615	1RNM44N	Thermo	366-1702-82
CD103-BUV805	M290	BD	741948
Ly6G-BV711	1A8	Biolegend	127643
CD11b-FITC	M1/42	Biolegend	101206
NK1.1-PE	PK136	Biolegend	108708
CD8b-PE/Cy7	H35-17.2	Thermo	25-0083-82
CD4-APC	GK1.5	Biolegend	100412
GZMB-BV421	QA18A28	Biolegend	396414
TNF Sources Panel
Reagent	Clone	Vendor	Catalog #
CD45-Spark PLUS UV395	30-F11	Biolegend	103192
SiglecF-BUV615	1RNM44N	Thermo	366-1702-82
CD103-BUV805	M290	BD	741948
CD4-BV421	GK1.5	Biolegend	100438
Ly6G-BV711	1A8	Biolegend	127643
F4/80-FITC	BM8	Biolegend	123107
CD8b-PE/Cy7	H35-17.2	Thermo	25-0083-82
CD11b-APC	M1/70	Biolegend	101211
TNFa-PE	MP6-XT22	Biolegend	506306
CXCR4 Panel
Reagent	Clone	Vendor	Catalog #
CD45-Spark PLUS UV395	30-F11	Biolegend	103192
CD11c-BUV563	N418	BD	749040
CXCR4-BV421	L276F12	Biolegend	146511
Ly6G-BV711	1A8	Biolegend	127643
NK1.1-FITC	PK136	Biolegend	108706
CD11b-PE	M1/70	Biolegend	101207
CD8b-PE/Cy7	H35-17.2	Thermo	25-0083-82
CD4-APC	GK1.5	Biolegend	100412

### Sheet: Structural Cell Panels
Dermal IL-15Ra Panel
Reagent	Clone	Vendor	Catalog #
CD45-Spark PLUS UV395	30-F11	Biolegend	103192
CD31-FITC	MEC13.3	Biolegend	102506
IL-15Ra-PE	6B4C88	Biolegend	153504
PDGFRa-APC	APA5	Biolegend	135907
Epidermal IL-15Ra Panel
Reagent	Clone	Vendor	Catalog #
CD45-Spark PLUS UV395	30-F11	Biolegend	103192
EpCAM-BV421	G8.8	BD	740281
PDGFRa-FITC	APA5	Thermo	11-1401-82
CD31-FITC	MEC13.3	Biolegend	102506
IL-15Ra-PE	6B4C88	Biolegend	153504
AAV FLAG Panel for IL-15Ra
Reagent	Clone	Vendor	Catalog #
CD45-SparkPLUS UV395	30-F11	Biolegend	103192
CD31-BUV395	MEC13.3	BD	740231
FLAG-BV421	L5	Biolegend	637322
IL-15Ra-APC	6B4C88	Biolegend	153506
